# A CRISPRi/a platform in iPSC-derived microglia uncovers regulators of disease states

**DOI:** 10.1101/2021.06.16.448639

**Authors:** Nina M. Dräger, Sydney M. Sattler, Cindy Tzu-Ling Huang, Olivia M. Teter, Kun Leng, Sayed Hadi Hashemi, Jason Hong, Giovanni Aviles, Claire D. Clelland, Lihong Zhan, Joe C. Udeochu, Lay Kodama, Andrew B. Singleton, Mike A. Nalls, Justin Ichida, Michael E. Ward, Faraz Faghri, Li Gan, Martin Kampmann

**Affiliations:** Institute for Neurodegenerative Diseases, University of California, San Francisco, San Francisco, CA, USA; Gladstone Institute of Neurological Disease, San Francisco, CA, USA; UC Berkeley-UCSF Graduate Program in Bioengineering, University of California San Francisco, San Francisco, CA, USA; Biomedical Sciences Graduate Program, University of California, San Francisco, San Francisco, CA, USA; Medical Scientist Training Program, University of California, San Francisco, San Francisco, CA, USA; Department of Computer Science, University of Illinois at Urbana-Champaign, Urbana, IL, USA; Department of Neurology, University of California, San Francisco, CA, 94158, USA.; Neuroscience Graduate Program, University of California, San Francisco, San Francisco, CA, USA; Center for Alzheimer’s and Related Dementias, National Institutes of Health, Bethesda, MD, USA; Laboratory of Neurogenetics, National Institute on Aging, National Institutes of Health, Bethesda, MD, USA; Data Tecnica International, LLC, Glen Echo, MD, USA; Department of Stem Cell Biology and Regenerative Medicine, Keck School of Medicine, University of Southern California, Los Angeles, CA, USA; Eli and Edythe Broad CIRM Center for Regenerative Medicine and Stem Cell Research at USC, Los Angeles, CA, USA; Zilkha Neurogenetic Institute, Keck School of Medicine, University of Southern California, Los Angeles, CA, USA; National Institute of Neurological Disorders and Stroke, National Institutes of Health, Bethesda, MD, USA; Helen and Robert Appel Alzheimer’s Disease Research Institute, Brain and Mind Research Institute, Weill Cornell Medicine, New York, NY, USA; Department of Biochemistry and Biophysics, University of California, San Francisco, San Francisco, CA, USA; Chan Zuckerberg Biohub, San Francisco, CA, USA

## Abstract

Microglia are emerging as key drivers of neurological diseases. However, we lack a systematic understanding of the underlying mechanisms. Here, we present a screening platform to systematically elucidate functional consequences of genetic perturbations in human iPSC-derived microglia. We developed an efficient eight-day protocol for the generation of microglia-like cells based on the inducible expression of six transcription factors. We established inducible CRISPR interference and activation in this system and conducted three screens targeting the “druggable genome”. These screens uncovered genes controlling microglia survival, activation and phagocytosis, including neurodegeneration-associated genes. A screen with single-cell RNA sequencing as the readout revealed that these microglia adopt a spectrum of states mirroring those observed in human brains and identified regulators of these states. A disease-associated state characterized by SPP1 expression was selectively depleted by CSF1R inhibition. Thus, our platform can systematically uncover regulators of microglia states, enabling their functional characterization and therapeutic targeting.
