## Supplementary Table 5 for "A CRISPRi/a platform in iPSC-derived microglia uncovers regulators of disease states"

### Sheet: Sheet1
target.gene	sgRNA.name	sgRNA.sequence
AARS	AARS_i1	GGGGACGGCGACCCTAGGAG
AARS	AARS_i2	GTGCAGCGGGCCCTTGGCGG
ATP1A1	ATP1A1_i1	GACAGCGGTAGCAGCCCGGG
ATP1A1	ATP1A1_i2	GGGCGGACACGTGGCAACAG
AURKB	AURKB_i1	GCTGTCGGCCGTAGGGCCAG
AURKB	AURKB_i2	GGCGCAAGGCCTGCGACAGG
CDC25B	CDC25B_i1	GCGGCAGGTAGGACACCCCA
CDC25B	CDC25B_i2	GCTGCAACTAGAGGCTTCCC
CDK12	CDK12_i1	GGGCCTGAGGACTGGCTCGG
CDK12	CDK12_i	GGTGAGAAGCCGACGGCCCG
CDK8	CDK8_i1	GGGAGGTACCGGCTGTTGTG
CDK8	CDK8_i2	GGGCAGAGCCGCACAACAGC
CSF1R	CSF1R_i1	GCCTGAGGACACCCAGTGAG
CSF1R	CSF1R_i2	GGAAGCCTCAAGAGTATCAG
CSF2RA	CSF2RA_i1	GGAGAGGAAGCGGATGCCGT
CSF2RA	CSF2RA_i2	GAGAACTTAGCTTACCCCCA
CSF2RB	CSF2RB_i1	GCTCCCACCACACAGAGGTA
CSF2RB	CSF2RB_i2	GACCTGAGCCCAGACTCCTA
CSNK2A1	CSNK2A1_i1	GCGATGGAGGAGGAGACACA
CSNK2A1	CSNK2A1_i2	GCCTCGCCTGGCTGCTCCCT
DBF4	DBF4_i1	GGCGCAAAGCACAAACGAGT
DCPS	DCPS_i1	GGGCACGCATCCCGCAGGAG
DCPS	DCPS_i2	GAAGCGCGAATTGGACGTGG
DDX39B	DDX39B_i1	GGCGGCAGCAACAGCGACGA
DDX39B	DDX39B_i2	GACAGGGAGAGCGCGTATGG
EPOR	EPOR_i1	GCCCGGCACAGTCCACAGCT
EPOR	EPOR_i2	GGGTCAGCTGCGTCCGGCGG
IFNAR2	IFNAR2_i1	GCGCCGAGCCCCGGCCTACG
IFNAR2	IFNAR2_i2	GTACTCAAGACGCAGAGGGA
INPP5D	INPP5D_i1	GCGAGGCCACCAAGAGGCAA
INPP5D	INPP5D_i2	GGCCACCAAGAGGCAACGGG
LSM6	LSM6_i1	GTTTTGGCTGGGATCATCCG
LSM6	LSM6_i2	GGCGGTGCGGCTCACCTCGC
MAP2K6	MAP2K6_i1	GTGTGCTGCAGCTACATGAT
MAP2K6	MAP2K6_i2	GGCAGCTACATGATGGGCCA
MAPK14	MAPK14_i1	GCTCTTGGAACCGCGACCAC
MAPK14	MAPK14_i2	GGCGCCCGCTAAGGCTCCAG
MED1	MED1_i1	GATCAATCTGAAGTCCCCGG
MED1	MED1_i2	GATCCTTCCCGGGAAGAGTA
MTHFD2	MTHFD2_i1	GGTCTCTGTGGACAAGAGGT
MTHFD2	MTHFD2_i2	GAGTTCAGGTCTGGATGATG
NDUFA8	NDUFA8_i1	GGGCTGAGGGCTTCTCGTCG
NDUFA8	NDUFA8_i2	GCGGTCGAAAGGGGAGTTCA
NDUFS5	NDUFS5_i1	GCTAGCTAGTCGTTCTGAAG
NDUFS5	NDUFS5_i2	GAAGGGCACGAGCATCGGGT
NDUFV2	NDUFV2_i1	GAGCGCCGCGGAGAAGAACA
NDUFV2	NDUFV2_i2	GTCACTAGGCTTGAAACGAG
PFN2	PFN2_i1	GAGTGCGAAGGGCTCGAAGA
PFN2	PFN2_i2	GCGAAGGGCTCGAAGATGGC
PKM	PKM_i1	GATCACGAGGGACCGAGAGA
PKM	PKM_i2	GCTGCAAAGACGAAGAGATC
PLK1	PLK1_i1	GGAGTGCTGCAGTGACTGCA
PLK1	PLK1_i2	GAGCGACACTCACCCTCCGG
PPM1D	PPM1D_i1	GGGCCACGGAGGAACGGCGG
PPM1D	PPM1D_i2	GCGGCGGCGGGAGACACACT
RIOK2	RIOK2_i1	GGAGGCATCTGGGTTCGGAC
RIOK2	RIOK2_i2	GTGTCGTCGGAGAGGCATCT
RPS6KA6	RPS6KA6_i1	GCCCCAGCCAAGGTCTTGAG
RPS6KA6	RPS6KA6_i2	GCGAGCGGCAGCTCTTGGAG
RPS6KB1	RPS6KB1_i1	GCAGCCGCTGCCGCCATCAC
RPS6KB1	RPS6KB1_i2	GCCTAAGCAGCCGGTGATGG
RPS6KB2	RPS6KB2_i1	GCACCCAGCCGAGGCCGGAG
RPS6KB2	RPS6KB2_i	GCAGGGATGGCAGCTAGTAG
SPTLC2	SPTLC2_i1	GGGCTCCGGCCGCATCTTCC
SPTLC2	SPTLC2_i2	GAGGCAGGCTCTGTAGGCGG
STK40	STK40_i1	GGCGGCGCCGCAGCCATGGA
STK40	STK40_i2	GGCGCCGCAGCCATGGAGGG
TGFBR1	TGFBR1_i1	GGGTGGCGGCGGGACCATGG
TGFBR1	TGFBR1_i2	GGGCGAGGCGAGGTTTGCTG
TGFBR2	TGFBR2_i1	GGTCCGGCTCCTGTCCCGAG
TGFBR2	TGFBR2_i2	GGGGAAGCTGCACAGGAGTC
TRAPPC3	TRAPPC3_i1	GGGGTCGCCGAGCTAACCCG
TRAPPC3	TRAPPC3_i2	GGGGGCAGCGGCTTAGGCTC
TRIM24	TRIM24_i1	GTCTCGGCCGAGCCCAGCAT
TRIM24	TRIM24_i2	GGGAGAACGAGGCCGAGAGT
ZMYND8	ZMYND8_i1	GAAGACAATAGTGCAGGGGT
ZMYND8	ZMYND8_i2	GAAAGTCGAGCTTACCTCTG
NTC	NTC_i1	GCGGTGGGCTCCCGGACCGC
NTC	NTC_i2	GTTGAATTACAGTTCGACGG
NTC	NTC_i3	GTATGGGCGCAAGGGTACAG
NTC	NTC_i4	GATTGTCACTTTAGATCTGT
