## Supplementary Table 6 for "A CRISPRi/a platform in iPSC-derived microglia uncovers regulators of disease states"

### Sheet: Sheet1
Estimated Number of Cells	58302
Aggregation
Pre-Normalization Total Number of Reads	2438626859
Post-Normalization Total Number of Reads	1991112198
Pre-Normalization Mean Reads per Cell	41827
Post-Normalization Mean Reads per Cell	34152
Fraction of Reads Kept (L1)	0.761
Fraction of Reads Kept (L2)	0.785
Fraction of Reads Kept (L3)	1
Fraction of Reads Kept (L4)	0.757
Pre-Normalization Total Reads per Cell (L1)	43298
Pre-Normalization Total Reads per Cell (L2)	44060
Pre-Normalization Total Reads per Cell (L3)	33761
Pre-Normalization Total Reads per Cell (L4)	46503
Pre-Normalization Confidently Mapped Barcoded Reads per Cell (L1)	22136
Pre-Normalization Confidently Mapped Barcoded Reads per Cell (L2)	21465
Pre-Normalization Confidently Mapped Barcoded Reads per Cell (L3)	16845
Pre-Normalization Confidently Mapped Barcoded Reads per Cell (L4)	22241
Cells
Estimated number of Cells	58302
Fraction Reads in Cells	0.844
Meadian Genes per Cell	3346
Median UMI Counts per Cell	10583
Sample
Sample ID	MGR2
Chemistry	Single Cell 3' v3
Transcriptome	GRCh38
Pipeline Version	cellranger-5.0.1
