## Supplementary Table 8 for "A CRISPRi/a platform in iPSC-derived microglia uncovers regulators of disease states"

	AARS	ATP1A1	AURKB	CDC25B	CDK12	CDK8	CSF1R	CSF2RA	CSF2RB	CSNK2A1	DBF4	DCPS	DDX39B	EPOR	IFNAR2	INPP5D	LSM6	MAP2K6	MAPK14	MED1	MTHFD2	NDUFA8	NDUFS5	NDUFV2	NTC	PFN2	PKM	PLK1	PPM1D	RIOK2	RPS6KA6	RPS6KB1	RPS6KB2	SPTLC2	STK40	TGFBR1	TGFBR2	TRAPPC3	TRIM24	ZMYND8
3	1.82940108892922	-0.237901254684699	1.05131578947368	-0.0315676530381747	-0.254066985645933	-0.0669947135685075	-0.640120036934441	-0.593798853569568	-0.00206258890469402	-0.329933966318915	0.8623427728199	-0.324669698938705	0.953634085213033	0.163867114594998	-0.398441117456398	0.285899450117832	3.55847953216374	0.658357228748497	2.44647563982655	0.11311709506324	-0.123101647247891	0.0636452241715399	-0.100300092336103	-0.0445108404198268	0	-0.162728249194415	-0.254066985645933	1.48644338118022	-0.255999454595037	0.000641848523748489	-0.445590327169274	0.0465896885069819	0.0746492579677236	0.623343430518743	0.590167278661771	-0.657161706494649	0.271375697885955	0.243221690590112	-0.604756109927999	0.0519568151147098
5	0.558220889555222	0.39902185130345	1.25942028985507	-0.0787771350376315	-0.50703557312253	-0.100799252931967	0.684655479277905	-0.328885062419286	-0.328280454367411	0.190934228505643	-0.185522725953445	0.487684141468361	-0.462042788129745	-0.0385445575084798	-0.403672064261125	-0.224378109452736	2.34728931830381	-0.642622449759303	-0.525485237994896	-0.737276710481968	0.0693439539772098	0.0878690284487385	-0.00902618866005611	-0.0462417990422548	0	-0.129021656971968	0.307102647023596	1.39635485287659	-0.297589547195314	0.102156238953694	-0.21971971971972	-0.154638667061027	-0.164467073089033	-0.024710666249609	-0.532936374190166	-0.244762020104154	-0.407541759513569	-0.217516782734174	-0.412289519979894	-0.106853090548743
8	0.514327343370568	-0.0482710504513146	0.463849765258216	0.0366318080154748	-0.441075544174136	0.331613178756684	0.155670867309118	-0.637660949193511	0.0682146935668064	0.157386785449146	-0.179149664341187	-0.457833420274735	2.13682092555332	-0.0656278094096494	0.545413241914832	0.01595543409712	-0.186750130412102	-0.151018589569049	0.277025643359348	-0.234032099574189	0.407977636813246	0.0572248304642671	0.155670867309118	-0.168993583041187	0	0.344351825237137	0.0888138749854499	1.32885189927443	0.25147777858863	1.14221916867056	-0.0109123207714757	-0.103765449841909	0.556327177239089	-0.0521836052284932	-0.205662918076937	0.406763701989094	-0.0578320938743305	-0.239558563502225	0.0576949170940868	-0.108553027567112
4	0.565785068630733	-0.203372508942259	-0.243203883495146	0.299220800866703	0.541112091791704	-0.215953486375261	-0.668071878725941	0.0989778589509438	0.145421149304645	-0.48310881426543	0.192282266322735	0.806344640217348	-0.279241793804901	0.216598957974707	-0.378583833954958	0.242501086799015	1.24235886371809	0.463050488849455	0.295967501607667	0.877323699857003	0.0167642481286594	0.345415318230852	0.593254982115483	0.255818883283164	0	0.132620038306585	-0.149386183101982	0.146660782583113	-0.0589063836209064	1.21501302391665	-0.204568646316219	0.31280958985536	-0.370308316005206	-0.0744220157854298	-0.0613381500714983	-0.156773129242502	-0.512908339794253	0.244945992518808	-0.241745702153132	-0.207627997676541
1	0.131760435571688	-0.44112758676878	1.1880701754386	-0.0491755138920262	-0.462928229665072	0.0988728929082023	0.223591874422899	0.245683515719993	0.153172119487909	0.559426405657797	0.183135408614995	-0.324669698938705	1.34436090225564	0.280253826054498	-0.374378762154653	0.07770620581304	0.823391812865497	0.12479881602072	-0.284193520959102	-0.554753161974704	0.352928887103254	-0.392202729044834	-0.136288088642659	0.242135907454225	0	-0.144122210287624	-0.0506307090039146	0.243221690590112	0.0203436051268067	0.200770218228498	0.23202149517939	0.144271392767633	0.188435649987835	-0.586785308595229	-0.0671018631850945	0.782759126227826	0.603889341948435	-0.00542264752791066	0.343829226244803	-0.0707714799820063
7	-0.580010775862069	-0.509795859133127	0.0149739583333333	0.123876743562232	-0.557102272727273	0.138719993682881	-0.626062225877193	0.045121699669967	-0.703737331081081	-0.412264523014105	-0.333288134178905	-0.248167438271605	-0.130022321428571	-0.164985963356974	0.071526759530792	0.0361823694029852	0.804398148148148	0.541190685413006	0.515082289983845	-0.527919089147287	-0.0516579198473281	-0.0526909722222222	-0.145285087719298	-0.237661481077147	0	0.0218785430839004	0.006585743801653	-0.261837121212121	0.135929404145078	0.485327743902439	-0.0673212274774775	-0.337159863945578	0.0321769067796611	-0.0361398381294964	-0.590863210594315	0.458848363509749	0.262971171036949	0.00179247835497853	-0.213835199903661	0.00196147168803429
9	1.55993431855501	0.742948056415548	-0.0720238095238096	0.0222341440152598	2.8918759018759	0.0669088229100863	0.193887496519075	-0.142464246424643	-0.448230373230373	0.184943613674126	-0.000577489562803457	0.120190737474688	-0.116213151927438	0.184650455927052	0.396953405017921	-0.224378109452736	0.14564961787184	-0.19542779033113	-0.480293355899172	2.06927525532177	-0.112165273233976	0.0998236331569664	-0.0503167641325536	-0.0994893833321783	0	0.122269013425476	0.083917093008002	-0.625060125060125	0.137932806974258	0.0562330623306233	0.0125065541732208	0.167861192095886	0.153416733925208	-0.154362224506109	-0.0888089085763504	-0.207299818720432	-0.454348525266285	-0.0894317322888751	0.0728048444811449	0.130227411477411
6	-0.0331183329198709	0.614662449606878	0.12158273381295	-0.121507086176552	-0.571759319816874	0.261160622986134	0.64793954310236	0.554669135978346	0.985504569317519	0.194856141812608	-0.131484665405192	-0.00765313674985935	0.869304556354916	0.0605983298467609	0.562321989915399	-0.0290776334156554	0.0385025313082867	-0.162262457169589	-0.0849769296033285	-0.521805811165021	-0.0325278708331045	-0.189968025579536	-0.163732172157011	-0.0939178787973988	0	0.00459224457168972	0.0659670610618943	-0.235284499672989	-0.113775301002721	0.0942270573784876	0.103058094065289	-0.170257671413889	-0.0495061577856358	0.230513430981833	0.0143513096499546	0.265295284663634	0.303388755026968	-0.05320938054751	0.291224823609321	-0.0293995572772551
2	-0.0939558310732274	-0.394412170545332	-0.0754993757802747	0.021189982478983	-0.734593122233572	-0.203276384620299	-0.154888626059531	-0.0557471477484828	-0.100485879137564	-0.115704478533237	0.0835971057539893	0.0212157642453108	-0.235375423577671	-0.123467120000708	-0.289394488560853	0.0806417351445023	-0.243098904147593	0.0210468460996689	0.0234672330023658	-0.445525941410446	-0.0149555422134544	0.124538770980719	0.139619883040936	0.113395373686822	0	-0.0400817005953441	-0.044535240040858	0.327034388832142	0.0437503638586483	-0.00310587375536664	0.0389125080136317	0.0625302555479121	-0.0508330303607393	0.123683076011101	0.305088600489698	-0.178643339279939	0.0404329213036745	0.162734893071972	-0.052154820924711	0.0417787061045489
