## Supplementary Table 10 for "A CRISPRi/a platform in iPSC-derived microglia uncovers regulators of disease states"

### Sheet: Sheet1
NAME	SEQUENCE	SEQUENCE 5' to 3'	USE
GAPDH For	entire	ATGCCTCCTGCACCACCAAC	qPCR
GAPDH Rev	entire	GGGGCCATCCACAGTCTTCT	qPCR
TFRC For	entire	ACTTGCCCAGATGTTCTCAG	qPCR
TFRC Rev	entire	GTATCCCTCTAGCCATTCAGTG	qPCR
CXCR4 For	entire	GATCAGCATCGACTCCTTCA	qPCR
CXCR4 Rev	entire	GGCTCCAAGGAAAGCATAGA	qPCR
Enrichment_ PCR_1_For	entire	TCGCACGGACTTGTGGGAGAAG	sgRNA enrichment PCR
Enrichment_ PCR_1_Rev	entire	CTACACGACGCTCTTCCGATCT	sgRNA enrichment PCR
Enrichment_ PCR_2_For	entire	GTGACTGGAGTTCAGACGTGTGCTCTTCCGATCTAGTATCCCTTGGAGAACCACCTTG	sgRNA enrichment PCR
Enrichment_ PCR_2_Rev	entire	AATGATACGGCGACCACCGAGATCTACACTCTTTCCCTACACGACGCTC	sgRNA enrichment PCR
Enrichment_ PCR_3_For	entire	CAAGCAGAAGACGGCATACGAGAT- [index]-GTGACTGGAGTTCAG	sgRNA enrichment PCR
non-targeting control 1873	protospacer	GGACTAAGCGCAAGCACCTA	Fig 3b,c,d,e; Extended Data Fig 3 a,b,c,d,e,f,g,h,i
non-targeting control 6300	protospacer	GCGGTGGGCTCCCGGACCGC	Fig 4f; Extended Data Fig 4a,b,c,d,e,f; Fig 7d,e,g,h
non-targeting control 6301	protospacer	GTATGGGCGCAAGGGTACAG	Fig 4c; Fig 5c,d
non-targeting control 6303	protospacer	GATTGTCACTTTAGATCTGT	Fig 4c,f; Extended Data Fig 4a,c,d; Fig 5c,d; Fig 7e
non-targeting control 3085	protospacer	GCAGGCCAGAGGCCCCGTGC	Fig 5e,f,g
non-targeting control 3086	protospacer	GACTCACGTAGCAGTGGAAA	Fig 5e,f
CXCR4_a1_sgRNA	protospacer	GGCGGGTGGTCGGTAGTGAGTC	Fig 3e; Extended Data Fig 3c,f,h,i
PFN1_a1_sgRNA	protospacer	GGAAAGCAATGCAGAAGGAT	Fig 5e,f
PFN1_a2_sgRNA	protospacer	GGTGTCTGGGCTGGCGAGTG	Fig 5e,f
CD209_a1_sgRNA	protospacer	GAAGCATCAGAGCATGAGAT	Fig 5e,g
CD209_a2_sgRNA	protospacer	GGGACTCATCCACTCATGGA	Fig 5e
TFRC_i1_sgRNA	protospacer	GCTCAGAGCGTCGGGATATC	Fig 3b,c,d, Extended Data Fig 3a,b,d,e,g
CSF1R_i1_sgRNA	protospacer	GCCTGAGGACACCCAGTGAG	Fig 4c; Fig 5c; Fig 7h
CSF1R_i2_sgRNA	protospacer	GGAAGCCTCAAGAGTATCAG	Fig 4c; Fig 5c; Fig 7h
MED1_i1_sgRNA	protospacer	GATCAATCTGAAGTCCCCGG	Fig 4f
MED1_i2_sgRNA	protospacer	GATCCTTCCCGGGAAGAGTA	Fig 4f
CDK12_i1_sgRNA	protospacer	GGGCCTGAGGACTGGCTCGG	Fig 4f; Fig 7d,e
CDK12_i2_sgRNA	protospacer	GGTGAGAAGCCGACGGCCCG	Fig 4f; Fig 7d,e
INPP5D_i1_sgRNA	protospacer	GCGAGGCCACCAAGAGGCAA	Fig 5c,d
INPP5D_i2_sgRNA	protospacer	GGCCACCAAGAGGCAACGGG	Fig 5c
PFN2_i1_sgRNA	protospacer	GAGTGCGAAGGGCTCGAAGA	Fig 5c,d
PFN2_i2_sgRNA	protospacer	GCGAAGGGCTCGAAGATGGC	Fig 5c,d
CDK8_i1_sgRNA	protospacer	GGGAGGTACCGGCTGTTGTG	Extended Data Fig 4a,c,d,e,f
CDK8_i2_sgRNA	protospacer	GGGCAGAGCCGCACAACAGC	Extended Data Fig 4a,b,c
TGFBR2_i1_sgRNA	protospacer	GGTCCGGCTCCTGTCCCGAG	Extended Data Fig 4a,c
TGFBR2_i2_sgRNA	protospacer	GGGGAAGCTGCACAGGAGTC	Extended Data Fig 4a,b,c
MAPK14_i1_sgRNA	protospacer	GCTCTTGGAACCGCGACCAC	Fig 7g
MAPK14_i2_sgRNA	protospacer	GGCGCCCGCTAAGGCTCCAG	Fig 7g
